# Calibration-free compression brings Evo 2 to its full million-token context on a single GPU

**DOI:** 10.64898/2026.08.28.747902

**Authors:** Michail Patsakis, Alexandros Tzanakakis, Ilias Georgakopoulos-Soares

## Abstract

Evo 2 is the largest openly available genomic foundation model, but its forty billion parameter configuration cannot be loaded onto a single 80 GB accelerator, placing genome-scale analysis beyond most laboratories. We present TurboQuant-Bio, an open toolkit that compresses Evo 2’s weights and attention cache to four bits without calibration data, and serves both through fused kernels. Compression is near-lossless across perplexity spanning the tree of life, genomic classification, splice-site prediction, gene completion and clinically relevant variant-effect prediction. It brings Evo 2 40B onto one 80 GB GPU and Evo 2 7B to its full million-token context within a 40 GB memory budget, an eightfold gain in reachable context. We further show that the released chunked-prefill path is silently incorrect, returning plausible but uncorrelated likelihoods, and derive the block-wise continuation that repairs it: a complete 580-kilobase bacterial genome is now scored in one context in 22 minutes rather than 13.7 hours.
