## Supplementary Table 1 for "Calibration-free compression brings Evo 2 to its full million-token context on a single GPU"

### Sheet: Sheet1
Group	Taxon	bf16 PPL	TQ 4-bit Δ%	RTN 4-bit Δ%
Virus	Uroviricota	3.2381	0.0019	0.0031
Virus	Kitrinoviricota	3.8302	-0.0004	0.0001
Virus	Peploviricota	3.9124	-0.0003	0.0001
Virus	Preplasmiviricota	3.8284	0.0003	0.001
Virus	Nucleocytoviricota	3.5345	0.0001	0.0007
Bacteria	Pseudomonadota	2.6727	0.0083	0.0128
Bacteria	Chlamydiota	2.7905	0.0055	0.0122
Bacteria	Mycoplasmatota	3.6436	0.0001	0.0015
Archaea	Archaea	2.3212	0.0122	0.0172
Eukaryota	Homo sapiens	2.7242	0.0035	0.0041
Eukaryota	Mus musculus	2.3932	0.005	0.0059
Eukaryota	Arabidopsis thaliana	2.6743	0.0164	0.0208
Eukaryota	Danio rerio	2.8917	0.0026	0.0064
Eukaryota	Drosophila melanogaster	3.0932	0.0056	0.0078
