## Supplementary Table 2 for "Calibration-free compression brings Evo 2 to its full million-token context on a single GPU"

### Sheet: Sheet1
Condition	Weight_bits	KV_bits	N_variants	N_LOF	N_FUNC_INT	AUROC_LOF_vs_FUNC_INT	Spearman_r_delta_vs_SGE	Spearman_p	Pearson_r_vs_bf16
bf16	16	16	800	165	635	0.9082	0.5509	1.12e-54
TQ-W4	4	16	800	165	635	0.9057	0.5277	2.6e-50	0.9922
