## Supplementary Table 3 for "Calibration-free compression brings Evo 2 to its full million-token context on a single GPU"

### Sheet: Sheet1
Gene	Organism	Taxonomic group	Panel	Config	Weight_bits	KV_bits	N_attempted	N_aligned	Alignment_rate	Mean_AA_recovery_pct	SEM	Delta_vs_bf16_pct
ftsZ	Haloferax volcanii	Archaea	prokaryote	bf16	16	16	8	8	1	92.59	0.59
ftsZ	Haloferax volcanii	Archaea	prokaryote	TQ-W4	4	16	8	8	1	91.64	0.3	-0.95
ftsZ	Haloferax volcanii	Archaea	prokaryote	TQ-KV4	16	4	8	8	1	92.68	0.54	0.1
ftsZ	Haloferax volcanii	Archaea	prokaryote	TQ-W4KV4	4	4	8	8	1	92.06	0.6	-0.53
secY	Haloferax volcanii	Archaea	prokaryote	bf16	16	16	8	8	1	79.89	0.76
secY	Haloferax volcanii	Archaea	prokaryote	TQ-W4	4	16	8	8	1	73.42	4.33	-6.46
secY	Haloferax volcanii	Archaea	prokaryote	TQ-KV4	16	4	8	8	1	74.89	3.22	-4.99
secY	Haloferax volcanii	Archaea	prokaryote	TQ-W4KV4	4	4	8	8	1	74.78	3.38	-5.1
dnaK	Escherichia coli	Bacteria	prokaryote	bf16	16	16	8	8	1	96.72	0.13
dnaK	Escherichia coli	Bacteria	prokaryote	TQ-W4	4	16	8	8	1	96.24	0.17	-0.48
dnaK	Escherichia coli	Bacteria	prokaryote	TQ-KV4	16	4	8	8	1	96.3	0.16	-0.42
dnaK	Escherichia coli	Bacteria	prokaryote	TQ-W4KV4	4	4	8	8	1	96.27	0.25	-0.45
gyrA	Escherichia coli	Bacteria	prokaryote	bf16	16	16	8	8	1	97.8	0.12
gyrA	Escherichia coli	Bacteria	prokaryote	TQ-W4	4	16	8	8	1	92.01	0.71	-5.79
gyrA	Escherichia coli	Bacteria	prokaryote	TQ-KV4	16	4	8	8	1	97.53	0.3	-0.27
gyrA	Escherichia coli	Bacteria	prokaryote	TQ-W4KV4	4	4	8	8	1	92.73	0.67	-5.07
PGK1	Saccharomyces cerevisiae	Fungi	eukaryote	bf16	16	16	8	8	1	65.5	8
PGK1	Saccharomyces cerevisiae	Fungi	eukaryote	TQ-W4	4	16	8	8	1	59.75	7.59	-5.75
PGK1	Saccharomyces cerevisiae	Fungi	eukaryote	TQ-KV4	16	4	8	8	1	75.26	5.3	9.76
PGK1	Saccharomyces cerevisiae	Fungi	eukaryote	TQ-W4KV4	4	4	8	8	1	59.33	7.78	-6.16
ADH2	Saccharomyces cerevisiae	Fungi	eukaryote	bf16	16	16	8	8	1	82.58	0.94
ADH2	Saccharomyces cerevisiae	Fungi	eukaryote	TQ-W4	4	16	8	8	1	80.64	1.03	-1.95
ADH2	Saccharomyces cerevisiae	Fungi	eukaryote	TQ-KV4	16	4	8	8	1	82.79	0.77	0.2
ADH2	Saccharomyces cerevisiae	Fungi	eukaryote	TQ-W4KV4	4	4	8	8	1	78.48	2.24	-4.1
CYC1	Chlamydomonas reinhardtii	Algae	eukaryote	bf16	16	16	8	7	0.875	61.11	9.43
CYC1	Chlamydomonas reinhardtii	Algae	eukaryote	TQ-W4	4	16	8	8	1	66.41	4.81	5.31
CYC1	Chlamydomonas reinhardtii	Algae	eukaryote	TQ-KV4	16	4	8	7	0.875	64.09	10.63	2.98
CYC1	Chlamydomonas reinhardtii	Algae	eukaryote	TQ-W4KV4	4	4	8	7	0.875	62.47	9.73	1.37
HSP70	Chlamydomonas reinhardtii	Algae	eukaryote	bf16	16	16	8	8	1	16.28	0.56
HSP70	Chlamydomonas reinhardtii	Algae	eukaryote	TQ-W4	4	16	8	8	1	29.68	7.56	13.4
HSP70	Chlamydomonas reinhardtii	Algae	eukaryote	TQ-KV4	16	4	8	8	1	20.06	4.29	3.78
HSP70	Chlamydomonas reinhardtii	Algae	eukaryote	TQ-W4KV4	4	4	8	8	1	15.99	1.23	-0.29
RPS15	Arabidopsis thaliana	Plant	eukaryote	bf16	16	16	8	8	1	91.47	1.74
RPS15	Arabidopsis thaliana	Plant	eukaryote	TQ-W4	4	16	8	8	1	91.88	2.97	0.41
RPS15	Arabidopsis thaliana	Plant	eukaryote	TQ-KV4	16	4	8	8	1	92.65	1.54	1.18
RPS15	Arabidopsis thaliana	Plant	eukaryote	TQ-W4KV4	4	4	8	8	1	91	3.86	-0.46
ACT7	Arabidopsis thaliana	Plant	eukaryote	bf16	16	16	8	8	1	97.99	0.39
ACT7	Arabidopsis thaliana	Plant	eukaryote	TQ-W4	4	16	8	8	1	97.55	0.74	-0.44
ACT7	Arabidopsis thaliana	Plant	eukaryote	TQ-KV4	16	4	8	8	1	98.6	0.29	0.61
ACT7	Arabidopsis thaliana	Plant	eukaryote	TQ-W4KV4	4	4	8	8	1	97.53	0.66	-0.45
ActB	Homo sapiens	Animal	eukaryote	bf16	16	16	8	8	1	93.29	6.71
ActB	Homo sapiens	Animal	eukaryote	TQ-W4	4	16	8	8	1	100	0	6.71
ActB	Homo sapiens	Animal	eukaryote	TQ-KV4	16	4	8	8	1	99.87	0.09	6.57
ActB	Homo sapiens	Animal	eukaryote	TQ-W4KV4	4	4	8	8	1	99.93	0.07	6.64
GAPDH	Homo sapiens	Animal	eukaryote	bf16	16	16	8	8	1	93.57	0.63
GAPDH	Homo sapiens	Animal	eukaryote	TQ-W4	4	16	8	8	1	93.62	0.33	0.05
GAPDH	Homo sapiens	Animal	eukaryote	TQ-KV4	16	4	8	8	1	93.69	0.69	0.12
GAPDH	Homo sapiens	Animal	eukaryote	TQ-W4KV4	4	4	8	8	1	92.72	0.45	-0.85
